# PolyGenie: a reproducible Nextflow pipeline for phenome-wide association studies using polygenic risk scores

**DOI:** 10.1101/2025.09.05.674501

**Authors:** Xavier Farré, Mireia Gasco, Natalia Blay, Rafael de Cid

## Abstract

**Summary:** Phenome-wide association studies (PheWAS) using polygenic risk scores (PRS) offer a powerful framework for exploring the shared genetic architecture of complex traits across diverse phenotypic domains. However, no standardized, portable pipeline exists to facilitate their systematic execution and visualization in arbitrary population cohorts. We present PolyGenie, an open-source Nextflow pipeline that takes precomputed PRS and cohort phenotype data as input and performs scalable PheWAS analysis across binary and continuous outcomes. The pipeline produces regression results and percentile-based prevalence estimates, which are stored in a SQLite database and visualized through an interactive Dash web application. To demonstrate its utility and reproducibility, we provide a fully worked example using the GCAT cohort, applying 135 PRS to a broad range of clinical, molecular, and lifestyle phenotypes. PolyGenie is designed to be deployed on any cohort with minimal configuration, enabling standardized cross-trait analyses and interactive exploration of genetic risk.

**Availability and Implementation:** PolyGenie is freely available at https://github.com/gcatbiobank/polygenie-pipeline. The GCAT implementation can be accessed at https://polygenie.igtp.cat, and the corresponding adapted Dash source code is available at https://github.com/gcatbiobank/polygenie-gcat.

**Supplementary information:** Supplementary data are available at Bioinformatics online.
