## Supplementary_Table 1 for "PolyGenie: a reproducible Nextflow pipeline for phenome-wide association studies using polygenic risk scores"

### Sheet: S1
Supplementary table 1. List of GWAS used to compute the PRS in PolyGenie
Phenotype	N Cases	N Controls	Total N	Population	Sex	sampling	prevalence	mean	sd	Source	Source Sumstats
Fried Frailty			386565	EUR	both			0.6415	0.8657	https://doi.org/10.1007/s11357-023-00771-z	https://figshare.com/ndownloader/files/38980967?private_link=6683396c68807fe4e729
Leukocyte Telomere Length			464716	EUR	both			0	1	https://doi.org/10.1038/s41588-021-00944-6	https://figshare.com/s/caa99dc0f76d62990195
Multivariate Ageing			1900000	EUR	both					https://doi.org/10.1038/s43587-023-00455-5
Parental age			1012240	EUR	both					https://doi.org/10.7554/eLife.39856	http://dx.doi.org/10.7488/ds/2463
Asthma	121940	1254131	1376071	EUR	both	0.089	0.082			https://doi.org/10.1016/j.xgen.2022.100192	https://gbmi-sumstats.s3.amazonaws.com/Asthma_Bothsex_eur_inv_var_meta_GBMI_052021_nbbkgt1.txt.gz
Psoriasis	15967	28194	44161	EUR	both	0.36	0.0182			https://doi.org/10.1016%2Fj.xhgg.2021.100069	https://ftp.ebi.ac.uk/pub/databases/gwas/summary_statistics/GCST90019001-GCST90020000/GCST90019016/
Type 2 Diabetes	62892	596424	659316	EUR	both	0.095	0.099			https://doi.org/10.1038/s41467-018-04951-w	http://ftp.ebi.ac.uk/pub/databases/gwas/summary_statistics/GCST006001-GCST007000/GCST006867
Stroke	73652	1234808	1308460	EUR	both	0.056	0.02			https://doi.org/10.1038/s41586-022-05165-3	http://ftp.ebi.ac.uk/pub/databases/gwas/summary_statistics/GCST90104001-GCST90105000/GCST90104539
Type 1 Diabetes	18942	501638	520580	EUR	both	0.0363863	0.004			https://doi.org/10.1038/s41586-021-03552-w	http://ftp.ebi.ac.uk/pub/databases/gwas/summary_statistics/GCST90014001-GCST90015000/GCST90014023
Chronic Kidney Disease	41395	439303	480698	EUR	both	0.0861144	0.1			https://doi.org/10.1038/s41588-019-0407-x	https://ckdgen.imbi.uni-freiburg.de/files/Wuttke2019/CKD_overall_EA_JW_20180223_nstud23.dbgap.txt.gz
Rheumatoid Arthritis	22350	74823	97173	EUR	both	0.23	0.01			https://doi.org/10.1038/s41588-022-01213-w	http://ftp.ebi.ac.uk/pub/databases/gwas/summary_statistics/GCST90132001-GCST90133000/GCST90132223
Alzheimer Disease	71880	383378	455258	EUR	both	0.157888	0.05			https://doi.org/10.1038/s41588-018-0311-9	https://vu.data.surfsara.nl/index.php/s/l7aiRr1UEgdoJfZ
Osteoarthritis	39515	445083	484598	EUR	both	0.0815418	0.076			https://doi.org/10.1038/s43587-021-00051-5	http://ftp.ebi.ac.uk/pub/databases/gwas/summary_statistics/GCST90038001-GCST90039000/GCST90038686
Inflammatory Bowel Disease	25042	34915	59957	EUR	both	0.417666	0.004			https://doi.org/10.1038/ng.3760	http://ftp.ebi.ac.uk/pub/databases/gwas/summary_statistics/GCST004001-GCST005000/GCST004131
NAFLD	8434	770180	778614	EUR	both	0.0108321	0.24			https://doi.org/10.1016/j.xcrm.2021.100437	http://ftp.ebi.ac.uk/pub/databases/gwas/summary_statistics/GCST90091001-GCST90092000/GCST90091033
Chronic Obstructive Pulmonary Disease	58559	937358	325027	EUR	both	0.180167	0.124			https://doi.org/10.1016/j.xgen.2022.100192	https://gbmi-sumstats.s3.amazonaws.com/COPD_Bothsex_eur_inv_var_meta_GBMI_052021_nbbkgt1.txt.gz
Telomere Length (PC1)			438351	EUR	both			0		https://doi.org/10.1038/s41588-024-01884-7	http://ftp.ebi.ac.uk/pub/databases/gwas/summary_statistics/GCST90435001-GCST90436000/GCST90435144
Telomere Length (PC2)			438351	EUR	both			0		https://doi.org/10.1038/s41588-024-01884-7	http://ftp.ebi.ac.uk/pub/databases/gwas/summary_statistics/GCST90435001-GCST90436000/GCST90435145
Influenza	40356	1407564	1447920	EUR	both					https://doi.org/10.1038/s41588-024-01844-1	http://ftp.ebi.ac.uk/pub/databases/gwas/summary_statistics/GCST90432001-GCST90433000/GCST90432107
Restless legs syndrome	9851	38957	48808	EUR	both	0.201832	0.0395			https://doi.org/10.1002/ana.27040	http://ftp.ebi.ac.uk/pub/databases/gwas/summary_statistics/GCST90435001-GCST90436000/GCST90435387
Hyperthyroidism	6442	736566	743008	EUR	both	0.00867016	0.0075			https://doi.org/10.1093/ejendo/lvae094	http://ftp.ebi.ac.uk/pub/databases/gwas/summary_statistics/GCST90319001-GCST90320000/GCST90319319
Hypothyroidism	58783	633203	691986	EUR	both	0.0849483	0.0305			https://doi.org/10.1093/ejendo/lvae094	https://ftp.ebi.ac.uk/pub/databases/gwas/summary_statistics/GCST90319001-GCST90320000/GCST90319320/
Thyroid Stimulating Hormone Levels			164818	EUR	both			2	1.81	https://doi.org/10.1093/ejendo/lvae094	https://ftp.ebi.ac.uk/pub/databases/gwas/summary_statistics/GCST90319001-GCST90320000/GCST90319321/
Serum Amyloid P Component Concentration			44228	EUR	both					https://doi.org/10.1098%2Frsob.230419	https://ftp.ebi.ac.uk/pub/databases/gwas/summary_statistics/GCST90428001-GCST90429000/GCST90428463/
Social Deprivation			440350	EUR	both					https://doi.org/10.1038/s41562-024-01919-3	http://ftp.ebi.ac.uk/pub/databases/gwas/summary_statistics/GCST90302001-GCST90303000/GCST90302885
Poverty (General Factor)			453689	EUR	both					https://doi.org/10.1038/s41562-024-01919-3	http://ftp.ebi.ac.uk/pub/databases/gwas/summary_statistics/GCST90302001-GCST90303000/GCST90302879/
Atopic Dermatitis	60653	804329	864982	EUR	both	0.0701205	0.044			https://doi.org/10.1038/s41467-023-41180-2	http://ftp.ebi.ac.uk/pub/databases/gwas/summary_statistics/GCST90244001-GCST90245000/GCST90244787
Hand Eczema	2879	16249	19128	EUR	both	0.150512	0.145			https://doi.org/10.1111/cod.14619	http://ftp.ebi.ac.uk/pub/databases/gwas/summary_statistics/GCST90429001-GCST90430000/GCST90429795/
Mosaic loss of chromosome X (Continuos)			806257	EUR	female					https://doi.org/10.1038/s41586-024-07533-7	http://ftp.ebi.ac.uk/pub/databases/gwas/summary_statistics/GCST90328001-GCST90329000/GCST90328147
Mosaic loss of chromosome X (Binary)	91689	714568	806257	EUR	female	0.113722				https://doi.org/10.1038/s41586-024-07533-7	http://ftp.ebi.ac.uk/pub/databases/gwas/summary_statistics/GCST90328001-GCST90329000/GCST90328149
Global Cortical Thickness			34552	EUR	both					https://doi.org/10.1038/s41467-024-49430-7	http://ftp.ebi.ac.uk/pub/databases/gwas/summary_statistics/GCST90399001-GCST90400000/GCST90399875
Cortical Thickness: Bankssts			34561	EUR	both					https://doi.org/10.1038/s41467-024-49430-7	http://ftp.ebi.ac.uk/pub/databases/gwas/summary_statistics/GCST90399001-GCST90400000/GCST90399876
Cortical Thickness: Caudalanteriorcingulate			34571	EUR	both					https://doi.org/10.1038/s41467-024-49430-7	http://ftp.ebi.ac.uk/pub/databases/gwas/summary_statistics/GCST90399001-GCST90400000/GCST90399877
Cortical Thickness: Caudalmiddlefrontal			34544	EUR	both					https://doi.org/10.1038/s41467-024-49430-7	http://ftp.ebi.ac.uk/pub/databases/gwas/summary_statistics/GCST90399001-GCST90400000/GCST90399878
Cortical Thickness: Cuneus			34573	EUR	both					https://doi.org/10.1038/s41467-024-49430-7	http://ftp.ebi.ac.uk/pub/databases/gwas/summary_statistics/GCST90399001-GCST90400000/GCST90399879
LongCovid: Strict case definition vs strict control definition	3018	37935	40953	EUR	both	0.0736942				https://doi.org/10.1101/2023.06.29.23292056	https://doi.org/10.1101/2023.06.29.23292056
LongCovid: Strict case definition vs broad control definition	3018	994582	997600	EUR	both	0.00302526				https://doi.org/10.1101/2023.06.29.23292056	https://doi.org/10.1101/2023.06.29.23292056
LongCovid: Broad case definition vs strict control definition	6540	46208	52658	EUR	both	0.124198				https://doi.org/10.1101/2023.06.29.23292056	https://doi.org/10.1101/2023.06.29.23292056
LongCovid: Broad case definition vs broad control definition	6540	1093995	1100445	EUR	both	0.00594305				https://doi.org/10.1101/2023.06.29.23292056	https://doi.org/10.1101/2023.06.29.23292056
Social Trust			25819	EUR	both					https://doi.org/10.1038/s41598-024-51636-0	http://ftp.ebi.ac.uk/pub/databases/gwas/summary_statistics/GCST90319001-GCST90320000/GCST90319314
Gestational Diabetes	12332	131109	143441	EUR	female	0.0859726				https://doi.org/10.1038%2Fs41588-023-01607-4	http://ftp.ebi.ac.uk/pub/databases/gwas/summary_statistics/GCST90296001-GCST90297000/GCST90296696
Dupuytren's Disease	11320	47023	58343	EUR	both	0.194025				https://doi.org/10.1038/s41467-023-44451-0	http://ftp.ebi.ac.uk/pub/databases/gwas/summary_statistics/GCST90301001-GCST90302000/GCST90301252
FEV1			475645	EUR	both					https://doi.org/10.1038/s41588-023-01314-0	http://ftp.ebi.ac.uk/pub/databases/gwas/summary_statistics/GCST90292001-GCST90293000/GCST90292609
FVC			475645	EUR	both					https://doi.org/10.1038/s41588-023-01314-0	http://ftp.ebi.ac.uk/pub/databases/gwas/summary_statistics/GCST90292001-GCST90293000/GCST90292610
FEV1/FVC			475645	EUR	both					https://doi.org/10.1038/s41588-023-01314-0	http://ftp.ebi.ac.uk/pub/databases/gwas/summary_statistics/GCST90292001-GCST90293000/GCST90292611
PEF			393161	EUR	both					https://doi.org/10.1038/s41588-023-01314-0	http://ftp.ebi.ac.uk/pub/databases/gwas/summary_statistics/GCST90292001-GCST90293000/GCST90292612
Parkinson's Disease	42792	568693	611485	EUR	both	0.0699805				https://doi.org/10.1038/s41588-023-01584-8	http://ftp.ebi.ac.uk/pub/databases/gwas/summary_statistics/GCST90275001-GCST90276000/GCST90275127
Anterior Uveitis	3850	916549	920399	EUR	both	0.00418297				https://doi.org/10.1038/s41467-023-43036-1	http://ftp.ebi.ac.uk/pub/databases/gwas/summary_statistics/GCST90295001-GCST90296000/GCST90295958
Prostate Cancer	122188	604640	726828	EUR	male	0.168111				https://doi.org/10.1038/s41588-023-01534-4	http://ftp.ebi.ac.uk/pub/databases/gwas/summary_statistics/GCST90274001-GCST90275000/GCST90274717
Fracture of Forearm	50471	969623	1020094	EUR	both	0.0494768				https://doi.org/10.1038/s41588-023-01527-3	http://ftp.ebi.ac.uk/pub/databases/gwas/summary_statistics/GCST90281001-GCST90282000/GCST90281273
Ectopic Pregnancy	7070	248810	255880	EUR	female	0.0276301				https://doi.org/10.1093/humrep/dead217	http://ftp.ebi.ac.uk/pub/databases/gwas/summary_statistics/GCST90272001-GCST90273000/GCST90272883
Raynauds Phenomenon Disease	5147	439294	444441	EUR	both	0.0115808				https://doi.org/10.1038/s41467-023-41876-5	http://ftp.ebi.ac.uk/pub/databases/gwas/summary_statistics/GCST90271001-GCST90272000/GCST90271713/
Vegetarianism	5324	329455	334779	EUR	both	0.015903				https://doi.org/10.1371/journal.pone.0291305	http://ftp.ebi.ac.uk/pub/databases/gwas/summary_statistics/GCST90428001-GCST90429000/GCST90428838
Menopausal Vasomotor Symptoms	14261	77767	92028	EUR	female	0.154964				https://doi.org/10.1186/s12920-023-01658-w	http://ftp.ebi.ac.uk/pub/databases/gwas/summary_statistics/GCST90267001-GCST90268000/GCST90267381/
Epilepsy	29944	52538	82482	EUR	both	0.363037				https://doi.org/10.1038/s41588-023-01485-w	http://ftp.ebi.ac.uk/pub/databases/gwas/summary_statistics/GCST90271001-GCST90272000/GCST90271608/
Age at Natural Menopause			173424	EUR	female					https://doi.org/10.1016/j.ajhg.2023.07.006	http://ftp.ebi.ac.uk/pub/databases/gwas/summary_statistics/GCST90292001-GCST90293000/GCST90292553/
Fibromyalgia	1362	44047	45409	EUR	both	0.0299941				https://doi.org/10.1002/ajmg.b.32949	http://ftp.ebi.ac.uk/pub/databases/gwas/summary_statistics/GCST90091001-GCST90092000/GCST90091914
Migraine	26052	487214	513266	EUR	both	0.0507573				https://doi.org/10.1016/j.xhgg.2023.100211	http://ftp.ebi.ac.uk/pub/databases/gwas/summary_statistics/GCST90271001-GCST90272000/GCST90271641
Nonalcoholic Fatty Liver Disease (NAFLD)	6623	26318	32941	EUR	both	0.201056				https://doi.org/10.1016/j.jhepr.2023.100744	http://ftp.ebi.ac.uk/pub/databases/gwas/summary_statistics/GCST90275001-GCST90276000/GCST90275041/
Acne Vulgaris	34422	364991	399413	EUR	both	0.0861815				https://doi.org/10.1038/s41431-023-01326-8	http://ftp.ebi.ac.uk/pub/databases/gwas/summary_statistics/GCST90245001-GCST90246000/GCST90245818
Endometriosis	21779	449087	470866	EUR	female	0.0462531				https://doi.org/10.1038/s41588-023-01323-z	http://ftp.ebi.ac.uk/pub/databases/gwas/summary_statistics/GCST90269001-GCST90270000/GCST90269970/
Diet: Relative Carbohydrate Intake			268922	EUR	both					https://doi.org/10.1038%2Fs41380-020-0697-5	https://thessgac.com/
Diet: Relative Fat Intake			268922	EUR	both					https://doi.org/10.1038%2Fs41380-020-0697-5	https://thessgac.com/
Diet: Relative Protein Intake			268922	EUR	both					https://doi.org/10.1038%2Fs41380-020-0697-5	https://thessgac.com/
Diet: Relative Sugar Intake			235391	EUR	both					https://doi.org/10.1038%2Fs41380-020-0697-5	https://thessgac.com/
Age at First Birth			251151	EUR	both					https://doi.org/10.1038/ng.3698	https://thessgac.com/
Number of Children Ever Born			342072	EUR	both					https://doi.org/10.1038/ng.3698	https://thessgac.com/
Age Smoking Initiation			262990	EUR	both					https://doi.org/10.1038/s41588-018-0307-5	https://conservancy.umn.edu/items/ca7ed549-636b-41c0-ae79-97c57e266417
Cigarettes per Day			263954	EUR	both					https://doi.org/10.1038/s41588-018-0307-5	https://conservancy.umn.edu/items/ca7ed549-636b-41c0-ae79-97c57e266417
Drinks per Week			537349	EUR	both					https://doi.org/10.1038/s41588-018-0307-5	https://conservancy.umn.edu/items/ca7ed549-636b-41c0-ae79-97c57e266417
Broad Antisocial Behaviour			85359	EUR	both					https://doi.org/10.1038/s41380-022-01793-3	https://vu.data.surfsara.nl/index.php/s/h6nnBvo86I7MbLv
Cerebellar Volume			27486	EUR	both					https://doi.org/10.1038/s42003-022-03672-7	https://vu.data.surfsara.nl/index.php/s/CsYkvRM71Xf5ZPo
Cerebral Volume			27486	EUR	both					https://doi.org/10.1038/s42003-022-03672-7	https://vu.data.surfsara.nl/index.php/s/CsYkvRM71Xf5ZPo
Subcortical Volume			27486	EUR	both					https://doi.org/10.1038/s42003-022-03672-7	https://vu.data.surfsara.nl/index.php/s/CsYkvRM71Xf5ZPo
Coffee Consumption			105037	EUR	both					https://doi.org/10.1371/journal.pgen.1010162	http://ftp.ebi.ac.uk/pub/databases/gwas/summary_statistics/GCST90096001-GCST90097000/GCST90096894/
Overall Healthy Diet			258758	EUR	both					https://doi.org/10.1371/journal.pgen.1010162	http://ftp.ebi.ac.uk/pub/databases/gwas/summary_statistics/GCST90096001-GCST90097000/GCST90096893/
Atrial Fibrillation	60620	970216	1030836	EUR	both					https://doi.org/10.1038/s41588-018-0171-3	https://csg.sph.umich.edu/willer/public/afib2018/
Estimated Glomerular Filtration Rate			765348	EUR	both					https://doi.org/10.1038/s41588-019-0407-x	http://ckdgen.imbi.uni-freiburg.de/files/Wuttke2019/20171016_MW_eGFR_overall_ALL_nstud61.dbgap.txt.gz
Waist-hip Ratio			697734	EUR	both					https://doi.org/10.1093/hmg/ddy327	https://zenodo.org/records/1251813
BMI			694649	EUR	both					https://doi.org/10.1093/hmg/ddy327	https://zenodo.org/records/1251813
Height			1619944	EUR	both					https://doi.org/10.1038/s41586-022-05275-y	https://portals.broadinstitute.org/collaboration/giant/index.php/GIANT_consortium_data_files#Height_GWAS_Summary_Statistics
Insulin Resistance Marker TG:HDL-C			402398	EUR	both					https://doi.org/10.1038/s41588-023-01625-2	http://ftp.ebi.ac.uk/pub/databases/gwas/summary_statistics/GCST90295001-GCST90296000/GCST90295949/
Coronary Artery Disease	181522	984168	1165690	EUR	both					https://doi.org/10.1038/s41588-022-01233-6
Broad Depression	170756	329443	500199	EUR	both	0.341376				https://doi.org/10.1038/s41593-018-0326-7	https://datashare.ed.ac.uk/handle/10283/3203
Diverticular Disease	31964	419135	451099	EUR	both	0.0708581				https://doi.org/10.1136/gutjnl-2018-317619	http://ftp.ebi.ac.uk/pub/databases/gwas/summary_statistics/GCST008001-GCST009000/GCST008105/
Insomnia			386533	EUR	both					https://doi.org/10.1038/s41588-018-0333-3	https://vu.data.surfsara.nl/index.php/s/ACjPo9hYZPy2zxl
Skeletal Age			4557	EUR	both					https://doi.org/10.1038%2Fs42003-021-02774-y	http://www.gefos.org/?q=content/skeletal-age-gwas-2021
Estimated Bone Mineral Density			426824	EUR	both					https://doi.org/10.1038/s41588-018-0302-x	http://www.gefos.org/?q=content/data-release-2018
Estradiol Levels (male)			11097	EUR	male					https://doi.org/10.1210/jc.2017-02060	http://www.gefos.org/?q=content/estrogen-gwas-2018
Estrone Levels (male)			11097	EUR	male					https://doi.org/10.1210/jc.2017-02060	http://www.gefos.org/?q=content/estrogen-gwas-2018
Skull Bone Mineral Density			43832	EUR	both					https://doi.org/10.1038/s42003-023-04869-0	http://www.gefos.org/?q=content/skull-bmd-gwas-2023-0
Fractures	53184	373611	426795	EUR	both	0.124613				https://doi.org/10.1038/s41588-018-0302-x	http://www.gefos.org/?q=content/data-release-2018
Carpal Tunnel Syndrome	12312	389344	401656	EUR	both	0.0306531				https://doi.org/10.1038/s41467-019-08993-6	https://doi.org/10.1038/s41467-019-08993-6
Heart Failure	115150	1550331	1665481	EUR	both	0.0691392				https://doi.org/10.1038%2Fs41467-022-34216-6	http://ftp.ebi.ac.uk/pub/databases/gwas/summary_statistics/GCST90162001-GCST90163000/GCST90162626/
Myasthenia gravis	5708	432028	437736	EUR	both	0.0130398				https://doi.org/10.1038/s41467-024-53595-6	http://ftp.ebi.ac.uk/pub/databases/gwas/summary_statistics/GCST90432001-GCST90433000/GCST90432156/
Anxiety score			126569	EUR	both					https://doi.org/10.1111/pcn.13742	http://ftp.ebi.ac.uk/pub/databases/gwas/summary_statistics/GCST90429001-GCST90430000/GCST90429699/
Education Attainment			765283	EUR	both					https://doi.org/10.1038/s41588-022-01016-z	https://www.thessgac.org/
ADHD	38691	186843	225534	EUR	both	0.17	0.046			https://doi.org/10.1038/s41588-022-01285-8	PGC
Schizophrenia	53386	77258	130644	EUR	both	0.4	0.0031			https://doi.org/10.1038/s41586-022-04434-5	PGC
Bipolar Disorder	41917	371549	413466	EUR	both	0.1	0.01			https://doi.org/10.1038/s41588-021-00857-4	PGC
Anorexia Nervosa	16992	55525	72517	EUR	both	0.23	0.0048			https://doi.org/10.1038/s41588-019-0439-2	PGC
Autism Spectrum Disorder	18382	27969	46351	EUR	both	0.4	0.0073			https://doi.org/10.1038/s41588-019-0344-8	PGC
COVID19 HGI R7 A2: Very severe respiratory confirmed covid vs. Population	13769	1072442	1086211	EUR	both	0.013				https://doi.org/10.1101/2021.11.08.21265944	https://storage.googleapis.com/covid19-hg-public/freeze_7/results/20220403/pop_spec/sumstats/COVID19_HGI_A2_ALL_eur_leave23andme_20220403.tsv.gz
COVID19 HGI R7 B2: Hospitalized covid vs. Population	32519	2062805	2095324	EUR	both	0.016				https://doi.org/10.1101/2021.11.08.21265944	https://storage.googleapis.com/covid19-hg-public/freeze_7/results/20220403/pop_spec/sumstats/COVID19_HGI_B2_ALL_eur_leave23andme_20220403.tsv.gz
COVID19 HGI R7 C2: Covid vs. Population	122616	2475240	2597856	EUR	both	0.047				https://doi.org/10.1101/2021.11.08.21265944	https://storage.googleapis.com/covid19-hg-public/freeze_7/results/20220403/pop_spec/sumstats/COVID19_HGI_C2_ALL_eur_leave23andme_20220403.tsv.gz
Progressive Supranuclear Palsy	446	3463	3909	EUR	both					https://doi.org/10.1038/s41431-025-01872-3	http://ftp.ebi.ac.uk/pub/databases/gwas/summary_statistics/GCST90565001-GCST90566000/GCST90565775
Immature fraction of reticulocytes variance			396407	EUR	both					https://doi.org/10.1038/s41467-025-59525-4	http://ftp.ebi.ac.uk/pub/databases/gwas/summary_statistics/GCST90565001-GCST90566000/GCST90565679
Plateletcrit variance			390802	EUR	both					https://doi.org/10.1038/s41467-025-59525-4	http://ftp.ebi.ac.uk/pub/databases/gwas/summary_statistics/GCST90565001-GCST90566000/GCST90565680
Lymphocyte count variance			407276	EUR	both					https://doi.org/10.1038/s41467-025-59525-4
Basophil count variance			404717	EUR	both					https://doi.org/10.1038/s41467-025-59525-4
Reticulocyte count variance			396719	EUR	both					https://doi.org/10.1038/s41467-025-59525-4
Hematocrit variance			408111	EUR	both					https://doi.org/10.1038/s41467-025-59525-4
Hemoglobin concentration variance			407738	EUR	both					https://doi.org/10.1038/s41467-025-59525-4
High light scatter reticulocyte count variance			400333	EUR	both					https://doi.org/10.1038/s41467-025-59525-4
High light scatter reticulocyte percentage of red cells variance			400437	EUR	both					https://doi.org/10.1038/s41467-025-59525-4
Basophil percentage of white cells variance			404531	EUR	both					https://doi.org/10.1038/s41467-025-59525-4
Eosinophil count variance			406469	EUR	both					https://doi.org/10.1038/s41467-025-59525-4
Eosinophil percentage of white cells variance			406416	EUR	both					https://doi.org/10.1038/s41467-025-59525-4
Lymphocyte percentage of white cells variance			407318	EUR	both					https://doi.org/10.1038/s41467-025-59525-4
Mean corpuscular hemoglobin concentration variance			407849	EUR	both					https://doi.org/10.1038/s41467-025-59525-4
Mean corpuscular hemoglobin variance			406516	EUR	both					https://doi.org/10.1038/s41467-025-59525-4
Mean corpuscular volume variance			407156	EUR	both					https://doi.org/10.1038/s41467-025-59525-4
Mean platelet volume variance			391597	EUR	both					https://doi.org/10.1038/s41467-025-59525-4
Mean reticulocyte volume variance			393244	EUR	both					https://doi.org/10.1038/s41467-025-59525-4
Mean spheric corpuscular volume variance			397436	EUR	both					https://doi.org/10.1038/s41467-025-59525-4
Monocyte count variance			403993	EUR	both					https://doi.org/10.1038/s41467-025-59525-4
Monocyte percentage of white cells variance			403135	EUR	both					https://doi.org/10.1038/s41467-025-59525-4
Neutrophil count variance			406787	EUR	both					https://doi.org/10.1038/s41467-025-59525-4
Neutrophil percentage of white cells variance			407113	EUR	both					https://doi.org/10.1038/s41467-025-59525-4
Platelet count variance			391231	EUR	both					https://doi.org/10.1038/s41467-025-59525-4
Platelet distribution width variance			391449	EUR	both					https://doi.org/10.1038/s41467-025-59525-4
Red blood cell count variance			408068	EUR	both					https://doi.org/10.1038/s41467-025-59525-4
Red cell distribution width variance			404440	EUR	both					https://doi.org/10.1038/s41467-025-59525-4
Reticulocyte fraction of red cells variance			396810	EUR	both					https://doi.org/10.1038/s41467-025-59525-4
White blood cell count variance			408031	EUR	both					https://doi.org/10.1038/s41467-025-59525-4
